# Tinkering loci: hubs of gene birth in an animal genome

**DOI:** 10.64898/2026.08.09.743762

**Authors:** Caroline M. Weisman

## Abstract

How does evolution create new things? A key strategy is “tinkering”: changing and re-using existing genetic components in new ways. Tinkering is generally conceived of as unpatterned, occurring without spatial or other kinds of structure within the genome. Here, I report “tinkering loci”: distinct genomic regions that significantly accelerate gene birth by tinkering. This occurs because tinkering loci accumulate unusually high concentrations of duplicated gene fragments from around the genome, which they then re-transcribe. Because they bring previously unrelated genes into proximity much more often than expected by chance, they are especially strong accelerants of composite gene creation. I find that tinkering loci are common in *Drosophila* genomes; vary in number and activity over a few million years; are driven by a standard mutational mechanism acting at all major kinds of transposon sequences; and disperse, as well as receive, duplicates, including their functional products. Tinkering loci demonstrate the possibility of nonrandom genomic patterning of mutations that meaningfully shapes the rates and consequences of molecular innovation. Because these patterns appear at least in part to be themselves encoded in the genome via transposons, which are often genomically abundant and highly dynamic, they suggest a rich and evolvable dimension of genomes that could influence the tempo and mode of animal evolution.
