## Supplementary material for "Tinkering loci: hubs of gene birth in an animal genome": Table S5

### Sheet: Overview
1. Flux analyses: All flux analyses (duplication and fragment gain) are included here. Coverage per species is also listed; only loci with coverage of at least 50% in at least one species were included in subsequent analyses, and these are indicated in the last column.
2. Phylo, per branch, frag gain: These are the results from the per-branch phylogenetic analysis for fragment gain, which calculates the p-value for the observed number of events summed over all tinkering loci. All branches have sufficient power.
3. Phylo, per branch, frag dup: These are the results from the per-branch phylogenetic analysis for fragment duplication/deletion, which calculates the p-value for the observed number of events summed over all tinkering loci. All branches have sufficient power.

### Sheet: 1. Flux analyses
All tinkering loci are listed here. Their coverage in each species is listed in the last four columns. The text reports fragment and duplication flux only for fragments for which coverage is >50% in at least 3/4 species, for which the last column is 'YES.'
Tinkering locus	Fragment flux	Duplication flux	helvetica coverage	azteca coverage	algonquin coverage	athabasca coverage	Sufficient coverage?
JAWNOL010000002.1:352265-477245	2	19	0.999144	0.999496	0.999496	0.999896	YES
JAWNOL010000002.1:510367-621274	2	1	0	0.01595	0.01595	0.789247	YES
JAWNOL010000002.1:1243931-1306349	7	0	0.846615	0.001121	0.001121	0.84764	YES
JAWNOL010000002.1:1515589-1521340	0	0	0.997392	0.999826	0.999826	0.998609	YES
JAWNOL010000002.1:1695841-1779819	1	0	0.607945	0.539046	0.539046	0	YES
JAWNOL010000003.1:73632-200698	0	0	0.023539	0.002015	0.002015	0	NO
JAWNOL010000003.1:277412-402940	1	0	0.02468	0.010189	0.010189	0.001386	NO
JAWNOL010000003.1:537905-555531	0	0	0.013276	0.070294	0.070294	0	NO
JAWNOL010000003.1:605710-634806	0	0	0.008661	0	0	0	NO
JAWNOL010000003.1:762701-818972	0	0	0.025146	0.009277	0.009277	0.051288	NO
JAWNOL010000003.1:934337-1118591	0	0	0.065209	0.010323	0.010323	0.066718	NO
JAWNOL010000003.1:1168838-1180116	0	0	0	0	0	0	NO
JAWNOL010000003.1:1241240-1279258	0	0	0.044979	0.024068	0.024068	0.112026	NO
JAWNOL010000003.1:1561150-1716687	0	0	0.025795	0.005446	0.005446	0.012647	NO
JAWNOL010000003.1:1893573-1974169	1	0	0.021651	0	0	0	NO
JAWNOL010000003.1:2079087-2127515	0	0	0.074626	0.014331	0.014331	0	NO
JAWNOL010000003.1:2341692-2378551	0	0	0.091945	0	0	0	NO
JAWNOL010000003.1:2707597-2739513	0	0	0.069276	0.01482	0.01482	0.149204	NO
JAWNOL010000003.1:2828340-3008601	0	0	0.037623	0.000227	0.000227	0.002119	NO
JAWNOL010000003.1:3076613-3350674	0	0	0.000675	0	0	0	NO
JAWNOL010000004.1:1-3019	1	0	0	0.643472	0.643472	0.728628	YES
JAWNOL010000005.1:15366-139375	2	0	0.069334	0.013854	0.013854	0.006177	NO
JAWNOL010000005.1:198296-260056	2	0	0.072814	0.083744	0.083744	0.130181	NO
JAWNOL010000005.1:512820-722567	0	0	0.006045	0	0	0.00719	NO
JAWNOL010000005.1:862301-884574	0	0	0.012122	0.001841	0.001841	0	NO
JAWNOL010000005.1:1401425-1518365	1	1	0.014691	0	0	0.035557	NO
JAWNOL010000005.1:1592483-1668171	0	0	0	0	0	0	NO
JAWNOL010000006.1:1-75610	0	0	0.015765	0.018807	0.018807	0.003849	NO
JAWNOL010000010.1:1-48123	0	0	0.107747	0.052533	0.052533	0.07508	NO
JAWNOL010000011.1:1-134110	6	1	0.213841	0.030281	0.030281	0.654341	YES
JAWNOL010000012.1:1-116674	0	0	0.00288	0.019028	0.019028	0.013234	NO
JAWNOL010000012.1:176405-280052	0	0	0.07569	0.000434	0.000434	0.000183	NO
JAWNOL010000012.1:304425-304673	0	0	0	0	0	0	NO
JAWNOL010000013.1:1-14861	1	0	0.522207	0.556797	0.556797	0.504913	YES
JAWNOL010000014.1:743580-781640	4	0	0.999606	0.999343	0.999343	0.999895	YES
JAWNOL010000014.1:816498-826777	2	0	0.951649	0.958362	0.958362	0.999319	YES
JAWNOL010000014.1:992669-1014032	0	3	0.997987	0.998923	0.998923	0.997987	YES
JAWNOL010000014.1:1395207-1449379	5	3	0.944898	0.999778	0.999778	0.999889	YES
JAWNOL010000014.1:1759421-1812498	2	0	0.999077	0.999925	0.999925	0.999906	YES
JAWNOL010000014.1:2726329-2789858	4	4	0.995168	0.983944	0.983944	0	YES
JAWNOL010000014.1:3522600-3570987	3	0	0.998843	0.988881	0.988881	0.99969	YES
JAWNOL010000014.1:3618524-3624501	0	0	0.980258	0.994813	0.994813	0.997825	YES
JAWNOL010000014.1:4681496-4723878	3	0	0.978647	0.980794	0.980794	0.999198	YES
JAWNOL010000014.1:5898322-5929270	2	4	0.061232	0.999935	0.999935	0.999903	YES
JAWNOL010000014.1:8433419-8463181	4	4	0.999395	0.99113	0.99113	0.998421	YES
JAWNOL010000014.1:8646827-8652211	0	0	0.750186	0.992199	0.992199	0.999814	YES
JAWNOL010000014.1:10739908-10758453	0	1	0.997627	0.999892	0.999892	0.999838	YES
JAWNOL010000014.1:11058071-11076884	0	6	0.997927	0.998884	0.998884	0.998618	YES
JAWNOL010000014.1:11243309-11419620	11	29	0.872271	0.95192	0.95192	0.935183	YES
JAWNOL010000014.1:12851533-12912162	4	0	0.999868	0.999885	0.999885	0.999868	YES
JAWNOL010000014.1:14766913-14841243	2	0	0.999946	0.99996	0.99996	0.999812	YES
JAWNOL010000014.1:15634290-15669659	4	3	0.999887	0.999915	0.999915	0.999887	YES
JAWNOL010000014.1:17398536-17495321	3	9	0.60062	0.984967	0.984967	0.985029	YES
JAWNOL010000014.1:18027469-18064058	7	0	0.997404	0.999508	0.999508	0.999207	YES
JAWNOL010000014.1:18365962-18383728	4	0	0.996904	0.995947	0.995947	0.999268	YES
JAWNOL010000014.1:19573123-19626256	5	41	0.997177	0.99872	0.99872	0.998701	YES
JAWNOL010000014.1:21127325-21167641	3	2	0.999405	0.999802	0.999802	0.999405	YES
JAWNOL010000014.1:21723436-21731493	0	0	0	0.996897	0.996897	0.999504	YES
JAWNOL010000014.1:23805970-23869647	4	12	0.999702	0.999953	0.999953	0.999937	YES
JAWNOL010000014.1:24012718-24041464	5	11	0.998226	0.999896	0.999896	0.999861	YES
JAWNOL010000014.1:24782289-24826811	1	0	0.999888	1	1	0.999888	YES
JAWNOL010000014.1:25317219-25362745	1	0	0.999429	0.999824	0.999824	0.999802	YES
JAWNOL010000014.1:25431279-25463179	3	6	0.999467	0.998245	0.998245	0.999843	YES
JAWNOL010000014.1:25858205-25876434	4	14	0	0.99797	0.99797	0.998629	YES
JAWNOL010000014.1:26431960-26547138	10	1	0.999939	0.999948	0.999948	0.999939	YES
JAWNOL010000014.1:26812081-26919645	8	9	0.075332	0.752259	0.752259	0.082518	YES
JAWNOL010000014.1:27397814-27524284	11	44	0.999968	0.999976	0.999976	0.999937	YES
JAWNOL010000014.1:27649283-27738746	0	0	0.024871	0.007176	0.007176	0.035132	NO
JAWNOL010000016.1:24749-172109	0	0	0.044999	0.001154	0.001154	0.04126	NO
JAWNOL010000016.1:218327-260342	0	0	0	0.010187	0.010187	0	NO
JAWNOL010000016.1:990739-1041500	1	0	0.081756	0.024546	0.024546	0.507397	YES
JAWNOL010000016.1:1332045-1364031	0	0	0.001125	0.002095	0.002095	0.010817	NO
JAWNOL010000016.1:1536506-2237304	1	0	0.031701	0.001166	0.001166	3.6e-05	NO
JAWNOL010000016.1:2686660-2833957	0	0	0.026844	0.009518	0.009518	0.033572	NO
JAWNOL010000016.1:2926286-2953674	0	0	0.006864	0.061706	0.061706	0.027056	NO
JAWNOL010000017.1:2866-6898	0	0	0	0.024058	0.024058	0.878472	YES
JAWNOL010000018.1:428155-456909	0	6	0.999757	0.999791	0.999791	0.999757	YES
JAWNOL010000018.1:613071-658933	8	36	0.013802	0.739327	0.739327	0.984868	YES
JAWNOL010000018.1:1168315-1226636	5	2	0.996039	0.999537	0.999537	0.999434	YES
JAWNOL010000018.1:2621434-2636727	1	4	0.987968	0.254234	0.254234	0.9983	YES
JAWNOL010000018.1:3559921-3742984	4	13	0.999798	0.999803	0.999803	0.999896	YES
JAWNOL010000018.1:5114311-5125191	1	0	0.998437	0.999816	0.999816	0.999357	YES
JAWNOL010000018.1:5788053-5812844	5	8	0.120528	0.133799	0.133799	0.825582	YES
JAWNOL010000019.1:1-83695	1	0	0.057256	0.218594	0.218594	0.092623	NO
JAWNOL010000019.1:252028-319014	1	0	0.143732	0.005494	0.005494	0.024453	NO
JAWNOL010000019.1:850092-881893	1	0	0.420018	0	0	0	NO
JAWNOL010000019.1:1334985-1338786	0	0	0.597211	0.667719	0.667719	0.007103	YES
JAWNOL010000019.1:1763724-1891935	0	0	0.092184	0	0	0.004688	NO
JAWNOL010000021.1:399251-460125	4	5	0.999754	1	1	0.999984	YES
JAWNOL010000021.1:1538259-1585441	0	0	0.073481	0.041266	0.041266	0.6572	YES
JAWNOL010000021.1:2124893-2228027	1	2	0.29962	0.968623	0.968623	0	YES
JAWNOL010000021.1:2668928-2724190	0	0	0	0.891336	0.891336	0.880225	YES
JAWNOL010000021.1:2901974-2964243	7	2	0.999775	0.999855	0.999855	0.999839	YES
JAWNOL010000021.1:3143047-3171204	4	2	0.997159	0.999041	0.999041	0.99762	YES
JAWNOL010000021.1:4642309-4767570	5	3	0.999944	0.999952	0.999952	0.999912	YES
JAWNOL010000021.1:5462854-5567729	8	14	0.999523	0.999828	0.999828	0.999762	YES
JAWNOL010000021.1:6016098-6038833	0	7	1.00308	0.998636	0.998636	0.998636	YES
JAWNOL010000021.1:7670459-7685055	1	1	0.053713	0.450603	0.450603	0	NO
JAWNOL010000022.1:1-236182	0	0	0.034067	0.001626	0.001626	0	NO
JAWNOL010000022.1:652262-714322	9	5	0.396761	0.99747	0.99747	0.998679	YES
JAWNOL010000022.1:811141-884412	6	4	0.999304	0.999959	0.999959	0.999945	YES
JAWNOL010000022.1:1671992-1763899	0	0	0.159825	0.127988	0.127988	0.0194	NO
JAWNOL010000022.1:2675344-2723242	0	0	0.043467	0.077957	0.077957	0.12535	NO
JAWNOL010000022.1:3110768-3189001	5	21	0.999054	0.999233	0.999233	0.999348	YES
JAWNOL010000022.1:3253326-3286136	2	2	0.997867	0.999421	0.999421	0.999787	YES
JAWNOL010000022.1:3581138-3608308	6	1	0.995326	0.995804	0.995804	0.998859	YES
JAWNOL010000022.1:4050728-4070207	2	0	0.999692	0.998614	0.998614	0.998409	YES
JAWNOL010000022.1:4551898-4639057	5	7	0.999679	0.962884	0.962884	0.999908	YES
JAWNOL010000022.1:4797338-4880054	3	7	0.999577	0.99977	0.99977	0.999843	YES
JAWNOL010000022.1:5408562-5431292	0	1	0.023097	0.999252	0.999252	0.998284	YES
JAWNOL010000023.1:487539-533641	0	0	0.965164	0.972583	0.972583	0.977832	YES
JAWNOL010000024.1:1-33635	0	0	0.996878	0.999138	0.999138	0.999078	YES
JAWNOL010000025.1:1-288650	0	0	0.039858	0	0	0.001413	NO
JAWNOL010000025.1:354835-416116	0	0	0.00656	0	0	0	NO
JAWNOL010000025.1:523888-538970	1	0	0.145007	0.026455	0.026455	0.070481	NO
JAWNOL010000025.1:564742-634084	0	0	0.015272	0	0	0.009345	NO
JAWNOL010000025.1:705946-778177	0	0	0.025391	0.008944	0.008944	0.05427	NO
JAWNOL010000026.1:77087-78629	0	0	0.405318	0	0	0	NO
JAWNOL010000026.1:260735-328266	2	1	0.016955	0.030564	0.030564	0.021975	NO
JAWNOL010000026.1:561201-594959	0	0	0.019669	0.274098	0.274098	0.119349	NO
JAWNOL010000026.1:718986-759703	0	0	0	0.00474	0.00474	0.057249	NO
JAWNOL010000026.1:818718-946713	0	0	0.092465	0.007641	0.007641	0.009688	NO
JAWNOL010000026.1:1684959-1728005	2	0	0.283325	0.265878	0.265878	0.061446	NO
JAWNOL010000026.1:2057632-2407550	17	32	0.757686	0.020788	0.020788	0.999274	YES
JAWNOL010000026.1:2536748-2559506	0	0	0.996045	0.999605	0.999605	0.999561	YES
JAWNOL010000026.1:2960593-3054096	2	0	0.741014	0.734073	0.734073	0.730116	YES
JAWNOL010000026.1:3101643-3299894	1	0	0.230173	0	0	0	NO
JAWNOL010000026.1:3567343-3702022	18	29	0.999807	0.999963	0.999963	0.999955	YES
JAWNOL010000026.1:3743336-3744464	1	0	0.016844	0.937943	0.937943	0.988475	YES
JAWNOL010000026.1:3956912-3994179	0	3	0.997826	0.999812	0.999812	0.999893	YES
JAWNOL010000026.1:4246304-4426415	9	3	0.995958	0.999956	0.999956	0.99995	YES
JAWNOL010000026.1:4586701-4635879	2	0	0.998455	0.996238	0.996238	0.999329	YES
JAWNOL010000026.1:4900869-4961160	4	0	0.987129	0.989899	0.989899	0.999038	YES
JAWNOL010000026.1:7240904-7275624	2	8	0.999597	0.998531	0.998531	0.998934	YES
JAWNOL010000026.1:8381288-8407303	3	1	0.999616	0.999885	0.999885	0.999846	YES
JAWNOL010000026.1:8927648-8952715	0	2	0.831531	0.999441	0.999441	0.999322	YES
JAWNOL010000026.1:9033514-9060962	2	12	0.999162	0.995992	0.995992	0.99949	YES
JAWNOL010000026.1:10487417-10518927	1	0	0.999587	0.999968	0.999968	0.999937	YES
JAWNOL010000026.1:10848136-10870555	2	0	0.851822	0.851956	0.851956	0.85316	YES
JAWNOL010000026.1:11298013-11519459	13	12	0.996428	0.998117	0.998117	0.999783	YES
JAWNOL010000027.1:164049-188075	0	0	0.204737	0.002872	0.002872	0	NO
JAWNOL010000027.1:399011-616665	1	0	0.030953	0.045784	0.045784	0.005311	NO
JAWNOL010000027.1:653865-766763	0	0	0.063881	0.051941	0.051941	0	NO
JAWNOL010000027.1:941774-1038629	0	0	0.074792	0.100191	0.100191	0.037314	NO
JAWNOL010000027.1:1228566-1417093	9	0	0.779437	0.725466	0.725466	0.116853	YES
JAWNOL010000027.1:1461671-1501029	4	0	0.99906	0	0	0.999619	YES
JAWNOL010000027.1:1798889-1868424	4	0	0.998087	0.000345	0.000345	0.999382	YES
JAWNOL010000027.1:2677417-2696081	4	0	0.998928	0.999839	0.999839	0.999786	YES
JAWNOL010000027.1:3374937-3400444	2	2	0.997491	0.99953	0.99953	0.999137	YES
JAWNOL010000027.1:3683208-3685611	0	0	0.588847	0	0	0.992093	YES
JAWNOL010000027.1:4369347-4433440	10	14	0.999641	0.999844	0.999844	0.999064	YES
JAWNOL010000027.1:4736340-4758451	1	0	0.998824	0.999457	0.999457	0.999412	YES
JAWNOL010000027.1:4782106-4827029	11	2	0.997997	0.998753	0.998753	0.999577	YES
JAWNOL010000027.1:4873198-4966927	7	22	0.991401	0.999296	0.999296	0.999136	YES
JAWNOL010000028.1:1-110887	1	0	0.004942	0.011327	0.011327	0.269493	NO
JAWNOL010000028.1:185345-189479	0	0	0.004354	0	0	0.458394	NO
JAWNOL010000028.1:202786-291910	0	0	0.057953	0	0	0	NO
JAWNOL010000029.1:1-1107	0	0	0	0.240506	0.240506	0.139241	NO
JAWNOL010000031.1:94017-229758	3	8	0.021755	0.986784	0.986784	0.828954	YES
JAWNOL010000031.1:802949-851822	8	10	0.177419	0.991693	0.991693	0.996665	YES
JAWNOL010000031.1:1432133-1440583	0	0	0.985207	0.984852	0.984852	0.99787	YES
JAWNOL010000031.1:1454082-1517183	1	0	0.999715	0	0	0.999842	YES
JAWNOL010000031.1:1986936-2010500	1	0	0.92828	0.930699	0.930699	0.975216	YES
JAWNOL010000031.1:2302907-2336750	2	0	0.999173	0.491357	0.491357	0.999764	YES
JAWNOL010000031.1:2451406-2478725	0	0	0.785351	0.001903	0.001903	0.001647	YES
JAWNOL010000031.1:2644867-2729095	3	2	0.999976	0.999786	0.999786	0.999976	YES
JAWNOL010000031.1:2825510-2881237	2	0	0.999515	0.99869	0.99869	0.998834	YES
JAWNOL010000031.1:3192053-3272518	5	4	0.999279	0.999316	0.999316	0.999727	YES
JAWNOL010000031.1:3639637-3665998	1	2	0.997534	0.997724	0.997724	0.999014	YES
JAWNOL010000031.1:3721198-3729313	2	0	0.986691	0.994331	0.994331	0.994948	YES
JAWNOL010000032.1:1-146607	0	0	0.137812	0.010682	0.010682	0.060209	NO
JAWNOL010000035.1:1-67512	0	0	0.159915	0.154938	0.154938	0.157115	NO
JAWNOL010000036.1:1-49459	0	0	0.107061	0	0	0	NO
JAWNOL010000038.1:244832-296208	0	0	0	0.028048	0.028048	0.00798	NO
JAWNOL010000039.1:1-32473	1	0	0.550166	0	0	0.003418	YES
JAWNOL010000039.1:645104-649947	0	0	0.995044	0.999174	0.999174	0.998968	YES
JAWNOL010000039.1:1271239-1362515	3	12	0.999814	0.999923	0.999923	0.999397	YES
JAWNOL010000039.1:1550785-1570351	0	5	0.999336	0.998722	0.998722	0.999489	YES
JAWNOL010000039.1:2051831-2084436	2	15	0.999724	0.999325	0.999325	0.999724	YES
JAWNOL010000039.1:2266238-2289153	2	0	0.964085	0.978791	0.978791	0.997294	YES
JAWNOL010000039.1:2543505-2605409	6	6	0.595939	0.748562	0.748562	0.410329	YES
JAWNOL010000039.1:3461638-3508925	3	0	0.96149	0.96553	0.96553	0.985662	YES
JAWNOL010000039.1:3900142-3948795	5	1	0.995375	0.99665	0.99665	0.99665	YES
JAWNOL010000039.1:4037412-4039647	0	0	0.972707	0.991946	0.991946	0.992841	YES
JAWNOL010000039.1:4278316-4283470	1	0	0.611952	0.667249	0.667249	0.019014	YES
JAWNOL010000039.1:4954373-5006085	3	2	0.999865	0.995958	0.995958	0.999923	YES
JAWNOL010000039.1:6589965-6632980	1	1	0.84266	0.943764	0.943764	0.946461	YES
JAWNOL010000039.1:6893483-6916413	2	0	0.948626	0.996206	0.996206	0.993938	YES
JAWNOL010000039.1:10594375-10605553	0	0	0.994453	0.99839	0.99839	0.9983	YES
JAWNOL010000039.1:11270293-11282945	0	0	0.421752	0.294894	0.294894	0.003399	NO
JAWNOL010000039.1:12048528-12070149	1	0	0.99371	0.999121	0.999121	0.999861	YES
JAWNOL010000039.1:13112896-13164708	3	0	0.961322	0.929785	0.929785	0.9299	YES
JAWNOL010000039.1:13348298-13449925	3	1	0.932518	0.959263	0.959263	0.88202	YES
JAWNOL010000039.1:13595968-13635568	5	3	0.999874	0.999293	0.999293	0.999874	YES
JAWNOL010000039.1:14566137-14613149	2	0	0.310559	0.935974	0.935974	0.944546	YES
JAWNOL010000039.1:15184049-15273916	5	6	0.586589	0.997229	0.997229	0.999455	YES
JAWNOL010000039.1:15467702-15477140	0	0	0.996398	0.99947	0.99947	0.999364	YES
JAWNOL010000039.1:15691506-15706858	1	0	0.987233	0.975638	0.975638	0.993942	YES
JAWNOL010000039.1:16154362-16254916	10	1	0.932136	0.941544	0.941544	0.93501	YES
JAWNOL010000039.1:16418778-16454735	4	0	0.00495	0.725505	0.725505	0.999944	YES
JAWNOL010000039.1:16699929-16722041	1	2	0.996292	0.999819	0.999819	0.049068	YES
JAWNOL010000039.1:16970843-17041525	1	0	0	0.999873	0.999873	0.999972	YES
JAWNOL010000039.1:18712404-18736211	2	0	0.691981	0.724283	0.724283	0.859159	YES
JAWNOL010000039.1:18844057-18905965	3	16	0	0.981747	0.981747	0.970925	YES
JAWNOL010000039.1:19081854-19304141	21	4	0.001381	0.997683	0.997683	0	YES
JAWNOL010000039.1:19958082-20017417	9	2	0.998803	0.999747	0.999747	0.999933	YES
JAWNOL010000039.1:20601194-20648551	1	0	0.425977	0.365986	0.365986	0	NO
JAWNOL010000041.1:1-7834	1	1	0.476701	0.514618	0.514618	0.563641	YES
JAWNOL010000042.1:1-167492	0	0	0.247786	0.0757	0.0757	0.010066	NO
JAWNOL010000043.1:102935-243736	4	0	0.155709	0.106171	0.106171	0.140652	NO
JAWNOL010000043.1:260950-298122	0	0	0.97369	0.822958	0.822958	0.825729	YES
JAWNOL010000044.1:76476-192301	0	0	0.009169	0.010119	0.010119	0.059901	NO
JAWNOL010000044.1:313213-471934	0	0	0.019393	0	0	0.003818	NO
JAWNOL010000044.1:527344-743725	0	0	0.076559	0.004691	0.004691	0	NO
JAWNOL010000045.1:339098-392220	0	0	0.000339	0.928579	0.928579	0.924532	YES
JAWNOL010000045.1:710823-766359	5	0	0.970452	0.973621	0.973621	0.971118	YES
JAWNOL010000045.1:931511-948628	0	0	0.997313	0.998598	0.998598	0.995735	YES
JAWNOL010000046.1:1-23059	0	0	0.210816	0.025197	0.025197	0.091422	NO
JAWNOL010000048.1:11200-110444	0	0	0.006288	0.012686	0.012686	0.000534	NO
JAWNOL010000049.1:62773-84015	0	0	0.049336	0.072545	0.072545	0.016288	NO
JAWNOL010000052.1:1-9393	0	0	0.809625	0.768846	0.768846	0.818782	YES
JAWNOL010000054.1:1-340828	1	0	0.032539	0.003189	0.003189	0.000543	NO
JAWNOL010000054.1:654074-710721	0	0	0.061627	0.002418	0.002418	0.002277	NO
JAWNOL010000054.1:848749-904249	0	0	0.016396	0	0	0.012505	NO
JAWNOL010000054.1:1006908-1264088	1	0	0.008963	0.013131	0.013131	0.000521	NO
JAWNOL010000055.1:1-226168	1	0	0.111192	0.001035	0.001035	0.000115	NO
JAWNOL010000055.1:277917-504469	0	0	0.019166	0.016341	0.016341	0.000477	NO
JAWNOL010000055.1:663872-748820	0	0	0.009241	0.012655	0.012655	0.008488	NO
JAWNOL010000055.1:790198-915989	0	0	0.005104	0.008562	0.008562	0.007194	NO
JAWNOL010000055.1:941997-1170112	2	0	0.041725	0.025404	0.025404	0.001683	NO
JAWNOL010000055.1:1341639-1494932	0	0	0.020621	0.006406	0.006406	0.001083	NO
JAWNOL010000055.1:1577325-1611378	0	0	0.019499	0.006754	0.006754	0.045429	NO
JAWNOL010000055.1:1696805-1781127	1	0	0.045291	0.011563	0.011563	0.010045	NO
JAWNOL010000055.1:1786972-1938508	0	0	0.077572	0.014043	0.014043	0	NO
JAWNOL010000055.1:2030545-2036455	0	0	0.056176	0	0	0	NO
JAWNOL010000055.1:2052269-2055896	0	0	0.265784	0.026192	0.026192	0	NO
JAWNOL010000055.1:2097100-2258012	0	0	0.03702	0	0	0	NO
JAWNOL010000055.1:2304107-2345014	0	1	0.194832	0.31667	0.31667	0.369717	NO
JAWNOL010000056.1:242769-393782	14	12	0.993279	0.994398	0.994398	0.994464	YES
JAWNOL010000057.1:14419-588586	0	0	0.049423	0.004196	0.004196	0.002788	NO
JAWNOL010000057.1:656940-716990	0	0	0.124213	0.029709	0.029709	0.026112	NO
JAWNOL010000057.1:777249-777765	0	0	0.352713	0.488372	0.488372	0.416667	NO
JAWNOL010000057.1:921854-935169	0	0	0.50214	0.520691	0.520691	0.568457	YES
JAWNOL010000057.1:1246059-1383266	4	4	0.699432	0.708557	0.708557	0.004045	YES
JAWNOL010000057.1:1473193-1599541	12	37	0.999968	0.999818	0.999818	0.999881	YES
JAWNOL010000057.1:1735936-2067111	0	0	0.031458	0.002265	0.002265	0.030757	NO
JAWNOL010000058.1:1-178044	0	0	0.046298	0.003331	0.003331	0.001865	NO
JAWNOL010000058.1:458917-804590	0	0	0.009532	0	0	5.2e-05	NO
JAWNOL010000058.1:993660-1121744	1	0	0.104517	0.009424	0.009424	0.023063	NO
JAWNOL010000058.1:1233524-1561383	0	0	0.025023	0.018795	0.018795	0.00689	NO
JAWNOL010000058.1:1834292-1847574	0	0	0.06106	0	0	0.003237	NO
JAWNOL010000058.1:2214454-2497323	0	0	0.052116	0	0	0.004522	NO
JAWNOL010000058.1:2653859-2964520	0	0	0.069729	0.004799	0.004799	0.029102	NO
JAWNOL010000060.1:1-36802	0	0	0.034564	0.00231	0.00231	0	NO
JAWNOL010000060.1:169985-177980	0	0	0.041401	0.008755	0.008755	0.017136	NO
JAWNOL010000060.1:218719-291529	0	0	0	0.005576	0.005576	0	NO
JAWNOL010000060.1:340626-547203	0	0	0.012213	0	0	0.007663	NO
JAWNOL010000060.1:613686-867153	0	0	0.030619	0	0	0	NO
JAWNOL010000060.1:905977-953054	0	0	0.00599	0.023026	0.023026	0	NO
JAWNOL010000060.1:1199146-1506352	1	0	0.012571	0.008867	0.008867	6.2e-05	NO
JAWNOL010000061.1:1-10678	0	0	0.692142	0.444975	0.444975	0.928913	YES
JAWNOL010000063.1:187284-205770	0	0	0.136319	0.145353	0.145353	0.009737	NO
JAWNOL010000063.1:268681-297516	0	0	0.004058	0.002566	0.002566	0.008323	NO
JAWNOL010000063.1:449534-462371	0	0	0.007011	0.672821	0.672821	0	YES
JAWNOL010000063.1:484816-496395	0	0	0.194231	0.0817	0.0817	0	NO
JAWNOL010000063.1:513378-601978	0	0	0.03316	0.085666	0.085666	0.026354	NO
JAWNOL010000063.1:680842-956977	0	0	0.048379	0.000464	0.000464	0.016894	NO
JAWNOL010000063.1:997385-1184289	0	0	0.028533	0.002252	0.002252	0.000861	NO
JAWNOL010000063.1:1366238-1497625	0	0	0.05531	0.021509	0.021509	0.01727	NO
JAWNOL010000063.1:1535768-1779311	0	0	0.012191	0.026078	0.026078	0.001092	NO
JAWNOL010000063.1:2148183-2639241	0	0	0.018686	0.002719	0.002719	0.000381	NO
JAWNOL010000064.1:46284-302033	2	2	0.211399	0.009713	0.009713	0.006698	NO
JAWNOL010000066.1:1-31732	6	5	0.312029	0.525417	0.525417	0.007532	YES
JAWNOL010000066.1:2433816-2462367	2	11	0.895836	0.997023	0.997023	0.998319	YES
JAWNOL010000066.1:2838083-2936430	4	0	0.873133	0.062585	0.062585	0.898024	YES
JAWNOL010000067.1:1-294193	0	0	0.022543	0.000381	0.000381	0.010517	NO
JAWNOL010000067.1:393503-444333	0	0	0.058233	0	0	0.126402	NO
JAWNOL010000068.1:706519-790492	1	0	0.268181	0.038143	0.038143	0.005645	NO
JAWNOL010000069.1:274758-299737	3	1	0.995636	0.997438	0.997438	0.999199	YES
JAWNOL010000069.1:1039740-1060419	1	2	0.417912	0.524155	0.524155	0.999855	YES
JAWNOL010000069.1:1172448-1194661	0	0	0.01184	0.199118	0.199118	0.196236	NO
JAWNOL010000069.1:3401806-3488604	4	1	0.999309	0.99932	0.99932	0.999597	YES
JAWNOL010000069.1:4384374-4475678	4	3	0	0.999978	0.999978	0.999814	YES
JAWNOL010000070.1:16801-167138	0	0	0.027299	0.001856	0.001856	0.006652	NO
JAWNOL010000071.1:1-49152	3	0	0.015381	0.844174	0.844174	0.433196	YES
JAWNOL010000071.1:131909-227868	0	0	0.026543	0	0	0	NO
JAWNOL010000073.1:20497-208137	2	0	0.01837	0.003853	0.003853	0.008053	NO
JAWNOL010000073.1:633733-732469	0	0	0.036339	0.016387	0.016387	0.011019	NO
JAWNOL010000073.1:802161-851483	0	0	0.053729	0.00813	0.00813	0.070354	NO
JAWNOL010000073.1:1572282-1581633	0	0	0.003529	0	0	0	NO
JAWNOL010000073.1:1771135-1777838	0	0	0.008802	0.127555	0.127555	0.177532	NO
JAWNOL010000073.1:1786559-1793125	0	0	0	0.022693	0.022693	0.209869	NO
JAWNOL010000073.1:2052972-2141681	0	0	0.009886	0.006944	0.006944	0.004802	NO
JAWNOL010000073.1:2257986-2365884	0	0	0.023235	0.038796	0.038796	0.044449	NO
JAWNOL010000073.1:2426306-3010584	0	0	0.02233	0.004909	0.004909	0.000349	NO
JAWNOL010000073.1:3194227-3437126	0	0	0.018971	0.008654	0.008654	0	NO
JAWNOL010000073.1:4234585-4852316	1	0	0.027747	0.000861	0.000861	0	NO
JAWNOL010000073.1:4983893-5083574	0	0	0.005879	0	0	0	NO
JAWNOL010000073.1:5169848-5178185	0	0	0.109632	0.104594	0.104594	0	NO
JAWNOL010000073.1:5201399-5324031	0	0	0.031264	0.062056	0.062056	0.009361	NO
JAWNOL010000073.1:5351891-5367345	1	0	0.041284	0.039925	0.039925	0.127281	NO
JAWNOL010000073.1:5371245-5398796	0	0	0.048964	0.036804	0.036804	0	NO
JAWNOL010000073.1:5401569-5427748	2	0	0.48516	0.072921	0.072921	0.003438	NO
JAWNOL010000073.1:5528591-5605004	0	0	0.003651	0.002277	0.002277	0	NO
JAWNOL010000073.1:5953177-5956691	0	0	0	0.017644	0.017644	0.071429	NO
JAWNOL010000073.1:6056452-6063249	0	0	0.112403	0	0	0	NO
JAWNOL010000074.1:1-11218	1	0	0.993759	0.992779	0.992779	0	YES
JAWNOL010000076.1:1-210371	3	0	0.231972	0.053202	0.053202	0.206294	NO
JAWNOL010000076.1:300123-422626	0	0	0.089035	0.027836	0.027836	0.090414	NO
JAWNOL010000076.1:471665-632950	4	0	0.10169	0.038863	0.038863	0.03983	NO
JAWNOL010000076.1:678806-894603	2	9	0.318512	0.617205	0.617205	0.201643	YES
JAWNOL010000076.1:1006187-1045344	0	0	0	0	0	0	NO
JAWNOL010000076.1:1260547-1556628	0	0	0.007937	0.001047	0.001047	0.123169	NO
JAWNOL010000076.1:1696942-1731603	2	0	0.881077	0.982516	0.982516	0.982488	YES
JAWNOL010000077.1:1-12402	0	0	0.33207	0.441739	0.441739	0.430691	NO
JAWNOL010000078.1:1-11396	0	0	0.926371	0.201229	0.201229	0.94638	YES
JAWNOL010000079.1:1-45450	4	9	0.44012	0.48846	0.48846	0.121191	NO
JAWNOL010000082.1:1-227573	0	0	0.088201	0.004816	0.004816	0.016896	NO
JAWNOL010000083.1:217869-1191390	0	0	0.038205	0.008542	0.008542	0.006725	NO
JAWNOL010000083.1:1313997-1563452	0	0	0.053436	0.001583	0.001583	0.000694	NO
JAWNOL010000083.1:1589025-1863380	1	0	0.050333	0.000813	0.000813	0.016085	NO
JAWNOL010000083.1:2264310-2326487	0	0	0.022356	0	0	0	NO
JAWNOL010000083.1:2459037-2564002	5	7	0.031268	0.022379	0.022379	0.984976	YES
JAWNOL010000083.1:2645296-2672542	0	0	0.027087	0.016847	0.016847	0	NO
JAWNOL010000083.1:2843967-2880127	0	0	0.019165	0	0	0	NO
JAWNOL010000083.1:2887322-2888539	0	0	0	0	0	0	NO
JAWNOL010000087.1:1-21202	0	0	0.023489	0.136173	0.136173	0	NO
JAWNOL010000089.1:141368-149439	0	0	0.207781	0.038285	0.038285	0.009664	NO
JAWNOL010000089.1:154727-158108	0	0	0.359953	0.161786	0.161786	0	NO
JAWNOL010000091.1:484087-538847	1	0	0.522407	0.536432	0.536432	0.536505	YES
JAWNOL010000091.1:687227-705857	2	0	0.03854	0.76087	0.76087	0.847128	YES
JAWNOL010000091.1:1675599-1873031	18	59	0	0.96375	0.96375	0.963947	YES
JAWNOL010000091.1:2555502-2613247	4	8	0.998753	0.999134	0.999134	0.999896	YES
JAWNOL010000091.1:2910396-2962329	3	3	0.999422	0.999769	0.999769	0.999923	YES
JAWNOL010000091.1:3249645-3452481	9	8	0.996973	0.999714	0.999714	0.999739	YES
JAWNOL010000091.1:3912194-4013224	6	2	0	0.994259	0.994259	0.988152	YES
JAWNOL010000091.1:4142578-4213804	5	1	0.998722	0.999986	0.999986	0	YES
JAWNOL010000091.1:4259036-4270143	4	2	0.986135	0.99982	0.99982	0.99973	YES
JAWNOL010000091.1:4348677-4484705	9	3	0.928199	0.999728	0.999728	0.999743	YES
JAWNOL010000091.1:4729234-4772995	7	10	0.999726	0.999909	0.999909	0.999543	YES
JAWNOL010000091.1:4830768-4976908	3	7	0.008163	0.006939	0.006939	0.999829	YES
JAWNOL010000091.1:5033109-5456942	11	12	0.999955	0.999998	0.999998	0.999995	YES
JAWNOL010000091.1:6610272-6659275	0	0	0.999388	0.999531	0.999531	0.999837	YES
JAWNOL010000093.1:80515-165443	0	0	0.021771	0.000624	0.000624	0.008819	NO
JAWNOL010000093.1:248744-370066	0	0	0.063797	0	0	0	NO
JAWNOL010000094.1:1-303554	32	10	0.933211	0.939665	0.939665	0.935484	YES
JAWNOL010000094.1:477034-537675	12	34	0.130588	0.172276	0.172276	0.99436	YES
JAWNOL010000094.1:671547-716592	3	1	0.99203	0.998912	0.998912	0.999156	YES
JAWNOL010000094.1:867030-913690	11	7	0.9994	0.331097	0.331097	0.999893	YES
JAWNOL010000094.1:1155476-1176540	1	1	0.252279	0.081229	0.081229	0.007359	NO
JAWNOL010000094.1:1494349-1503671	1	0	0.575306	0.567368	0.567368	0.995816	YES
JAWNOL010000094.1:1806667-1884431	11	31	0.430636	0.998675	0.998675	0.999138	YES
JAWNOL010000094.1:1956289-2155747	15	57	0.999885	0.999955	0.999955	0.999975	YES
JAWNOL010000094.1:2237216-2295268	11	11	0.999638	0.999948	0.999948	0.999931	YES
JAWNOL010000094.1:2354134-2389231	6	1	0.99584	0.998347	0.998347	0.998091	YES
JAWNOL010000094.1:3118043-3259757	10	43	0.999965	0.999972	0.999972	0.999965	YES
JAWNOL010000094.1:3289545-3337659	6	0	0.926508	0.918132	0.918132	0.92418	YES
JAWNOL010000094.1:3683313-3749676	4	1	0.927686	0	0	0.923903	YES
JAWNOL010000094.1:3886598-3938830	8	1	0.993299	0.992476	0.992476	0.993261	YES
JAWNOL010000094.1:3978188-4011048	7	0	0.996896	0.999787	0.999787	0.999574	YES
JAWNOL010000094.1:4265806-4346673	11	27	0.999716	0.999839	0.999839	0.999975	YES
JAWNOL010000094.1:4608971-4806544	7	26	0.961214	0	0	0.999813	YES
JAWNOL010000094.1:4961842-4979860	3	0	0.484127	0.003108	0.003108	0.628427	YES
JAWNOL010000094.1:5105580-5194950	3	4	0.998736	0.998993	0.998993	0.999519	YES
JAWNOL010000094.1:5664393-5781225	2	2	0.985295	0.998322	0.998322	0.998194	YES
JAWNOL010000094.1:6128176-6262086	9	4	0.999029	0.99935	0.99935	0.999791	YES
JAWNOL010000094.1:6424377-6457695	0	3	0.99916	0.9997	0.9997	0.99925	YES
JAWNOL010000094.1:6710384-6804654	0	22	0.558152	0	0	0.999576	YES
JAWNOL010000094.1:6983144-7024900	2	0	0.987068	0.98872	0.98872	0.987187	YES
JAWNOL010000094.1:7163333-7188620	4	0	0.999723	0.999763	0.999763	0.999723	YES
JAWNOL010000094.1:7499211-7520359	1	1	0.996926	0.999243	0.999243	0.996785	YES
JAWNOL010000094.1:8011122-8153199	11	6	0.995812	0.999965	0.999965	0.999958	YES
JAWNOL010000094.1:8366066-8382445	1	2	0.998901	0.998962	0.998962	0.999634	YES
JAWNOL010000094.1:8797153-8820923	2	0	0.985402	0.993942	0.993942	0.997939	YES
JAWNOL010000094.1:9407252-9454304	0	2	0.948589	0.979512	0.979512	0	YES
JAWNOL010000094.1:9692866-9796225	4	17	0.999071	0.999884	0.999884	0.9988	YES
JAWNOL010000094.1:9924324-10012505	9	1	0.96785	0.999909	0.999909	0.999807	YES
JAWNOL010000094.1:10357949-10390649	5	1	0.997431	0.997339	0.997339	0.997645	YES
JAWNOL010000094.1:10821421-10853048	4	0	0.927246	0.961331	0.961331	0.965852	YES
JAWNOL010000094.1:12311062-12355622	4	32	0.999798	0.999529	0.999529	0.999888	YES
JAWNOL010000094.1:13049443-13126574	3	2	0.998924	0.999274	0.999274	0.999183	YES
JAWNOL010000094.1:14000446-14027684	3	0	0.168808	0.01072	0.01072	0.696013	YES
JAWNOL010000097.1:402572-424141	1	0	0.997172	0.999305	0.999305	0.999815	YES
JAWNOL010000097.1:1016281-1094080	9	2	0.993586	0.999884	0.999884	0.999923	YES
JAWNOL010000097.1:2079118-2130280	4	9	0.990794	0.995485	0.995485	0.994039	YES
JAWNOL010000097.1:2175842-2206124	3	2	0.999769	0.999802	0.999802	0.999769	YES
JAWNOL010000097.1:2881904-2903659	1	0	0	0.010572	0.010572	0.59237	YES
JAWNOL010000097.1:3071257-3124503	13	0	0.908763	0.999737	0.999737	0.834016	YES
JAWNOL010000097.1:4299108-4407856	10	2	0.999899	0.999963	0.999963	0.999954	YES
JAWNOL010000097.1:4521017-4696033	17	5	0.937686	0.999183	0.999183	0.999754	YES
JAWNOL010000097.1:4809539-4871597	10	0	0.003046	0.999694	0.999694	0.999936	YES
JAWNOL010000097.1:5101127-5294572	9	9	0.154623	0.86315	0.86315	0.862235	YES
JAWNOL010000097.1:5355625-5369288	0	0	0.037181	0.580253	0.580253	0.004318	YES
JAWNOL010000097.1:5534633-5538721	2	0	0.280577	0.620352	0.620352	0.621575	YES
JAWNOL010000097.1:5564079-6123385	0	0	0.103451	0.007776	0.007776	0.011781	NO
JAWNOL010000097.1:6179893-6290322	0	0	0.022594	0.008349	0.008349	0.000417	NO
JAWNOL010000097.1:6431198-6502524	0	0	0.041415	0.006603	0.006603	0.001248	NO
JAWNOL010000097.1:6565121-6747484	0	0	0.001294	0	0	0.000165	NO
JAWNOL010000097.1:6827645-7160271	0	0	0.075057	0.004065	0.004065	0.013826	NO
JAWNOL010000097.1:7317176-7455782	0	0	0.023881	0	0	0	NO
JAWNOL010000097.1:7531206-7821026	0	0	0.010358	0	0	0	NO
JAWNOL010000097.1:7842348-8155752	0	0	0.041352	0.000383	0.000383	0.001487	NO
JAWNOL010000097.1:8279481-8403862	0	0	0.01419	0.00131	0.00131	0	NO
JAWNOL010000097.1:8671402-9209267	3	0	0.054718	0.001768	0.001768	0.007056	NO
JAWNOL010000098.1:1-10256	0	0	0.060458	0.157094	0.157094	0.013944	NO
JAWNOL010000099.1:93000-106665	1	0	0.298646	0.087889	0.087889	0.987047	YES
JAWNOL010000099.1:177461-361638	11	7	0.953203	0.990276	0.990276	0	YES
JAWNOL010000099.1:426408-499369	10	0	0.999657	0.999548	0.999548	0.999918	YES
JAWNOL010000099.1:690968-885485	21	8	0.999028	0.999985	0.999985	0.999979	YES
JAWNOL010000099.1:910183-946791	10	0	0.985304	0.982955	0.982955	0.999508	YES
JAWNOL010000101.1:1-37639	3	1	0.357431	0.10779	0.10779	0.00728	NO
JAWNOL010000101.1:271490-272184	0	0	0	0.700288	0.700288	0.912104	YES
JAWNOL010000101.1:355715-458911	0	1	0	0.42678	0.42678	0.430317	NO
JAWNOL010000103.1:1-82415	7	7	0.547989	0.908426	0.908426	0.908644	YES
JAWNOL010000103.1:193577-810155	16	6	0.225801	0	0	0.00188	NO
JAWNOL010000103.1:911321-1037430	0	0	0.086861	0.006613	0.006613	0.008413	NO
JAWNOL010000103.1:1189893-1470382	0	0	0.038597	0.000667	0.000667	0.000592	NO
JAWNOL010000103.1:1519434-1930528	4	0	0.060757	0	0	0.01488	NO
JAWNOL010000103.1:1988119-2304117	0	0	0.078019	0.001766	0.001766	0.005215	NO
JAWNOL010000103.1:2413472-2453644	3	0	0.203151	0.010206	0.010206	0.869835	YES
JAWNOL010000103.1:2533996-2830652	1	0	0.038819	0.000998	0.000998	0	NO
JAWNOL010000104.1:1-50152	0	0	0.008016	0	0	0	NO
JAWNOL010000104.1:219068-237106	0	0	0.024448	0.034649	0.034649	0.009092	NO
JAWNOL010000104.1:258654-380820	0	0	0.000278	0.143469	0.143469	0.001211	NO
									s

### Sheet: 3. Phylo, per branch, frag gain
Branch (per Fig 4)	Branch length (from Kim et al. 2024, ref 11)	Expected gain events	Observed gain events	Observed/expected	p-value (FDR corrected)	Significant?
Branch 1	0.063	109.714	120	1.1	0.38	FALSE
Branch 2	0.041	71.4014	107	1.5	3.5e-05	TRUE
Branch 3	0.063	109.714	43	0.4	1.04e-14	TRUE
Branch 4	0.013	22.6395	68	3	1.04e-14	TRUE
Branch 5	0.005	8.70748	9	1	0.86	FALSE
Branch 6	0.028	48.7619	43	0.9	0.52	FALSE
Branch 7	0.035	60.9524	20	0.3	8.44e-10	TRUE
Branch 8	0.046	80.1088	102	1.3	0.02	TRUE

### Sheet: 4. Phylo, per branch, frag dup
Branch (per Fig 4)	Branch length (from Kim et al. 2024, ref 11)	Expected gain events	Observed gain events	Observed/expected	p-value (FDR corrected)	Significant?
Branch 1	0.063	235.929	117	0.5	4.90001e-21	TRUE
Branch 2	0.041	153.541	104	0.7	7.09509e-06	TRUE
Branch 3	0.063	235.929	132	0.6	5.62776e-16	TRUE
Branch 4	0.013	48.6837	63	1.3	0.04	TRUE
Branch 5	0.005	18.7245	15	0.8	0.48	FALSE
Branch 6	0.028	104.857	138	1.3	0.001	TRUE
Branch 7	0.035	131.071	298	2.3	2.27111e-42	TRUE
Branch 8	0.046	172.265	234	1.4	9.14501e-07	TRUE
