## Supplementary material for "Tinkering loci: hubs of gene birth in an animal genome": Table S6

### Sheet: Enriched_PFAM_domain_configs
PARENTAL VS NON-PARENTAL EXONS
PFAM_domain(s)	mean density (parental)	number flanks with present (parental)	N parental	mean density (non-parental)	number flanks with present (non-parental)	N non-parental	Mann-Whitney p-value (from density distributions)	Mann-Whitney q-value (FDR)	Fisher's p-value (from counts)	Fisher's q-value (FDR)
RNase_H,RVT_1	0.00312792	62	1651	0.00143528	2136	114142	2.80228e-08	1.44117e-07	6.57247e-07	3.73593e-06
RVT_1	0.0267612	496	1651	0.0106291	16243	114142	9.32405e-77	1.007e-74	9.97989e-60	2.69457e-58
Exo_endo_phos_2	0.0139868	305	1651	0.00517863	9104	114142	6.76173e-55	1.46053e-53	1.02951e-41	2.22375e-40
Transposase_1	0.00473882	155	1651	0.00246385	6085	114142	2.70971e-13	2.25114e-12	3.1721e-11	2.85489e-10
GIY-YIG	0.00280109	91	1651	0.00142986	3475	114142	6.23799e-09	3.36851e-08	1.803e-07	1.0818e-06
Exo_endo_phos_2,RVT_1	0.0057874	85	1651	0.00251792	2368	114142	8.3617e-18	1.29009e-16	1.85802e-13	2.00666e-12
rve	0.00382241	82	1651	0.00148068	3384	114142	1.21702e-06	5.71469e-06	1.13631e-05	5.57824e-05
Helitron_like_N	0.000617323	26	1651	0.000370612	895	114142	0.000338864	0.00104564	0.00114307	0.0035272
RNase_H	0.00460472	113	1651	0.00228075	3959	114142	1.13258e-13	1.01932e-12	3.76505e-11	3.12789e-10
PIF1	0.00219685	55	1651	0.00093707	1414	114142	4.7065e-14	4.62093e-13	2.147e-10	1.65626e-09
Retrotrans_gag	0.00284325	47	1651	0.000769997	1234	114142	7.95374e-12	5.72669e-11	8.02632e-09	5.09908e-08
RVT_2	0.000514355	20	1651	0.000292278	604	114142	0.000170509	0.000575469	0.000932288	0.00319627
RVT_1,rve	0.00141841	23	1651	0.000508481	768	114142	0.000407075	0.00118822	0.00139804	0.00419412
RVT_1,Retrotrans_gag	0.000658873	21	1651	0.000176109	489	114142	2.67681e-07	1.31407e-06	1.9727e-05	9.26309e-05
RVP	0.00027874	15	1651	0.000260337	551	114142	0.0140573	0.0309835	0.0201424	0.0453203
Exo_endo_phos_2,Helitron_like_N	1.38098e-05	2	1651	7.86389e-06	10	114142	8.45695e-06	3.51289e-05	0.0121958	0.0121958
RVP,RVT_1	0.000735312	16	1651	0.000276319	440	114142	0.000167256	0.000575469	0.00102927	0.00335126
RVP,Retrotrans_gag	0.000286008	9	1651	6.79207e-05	155	114142	1.11603e-05	4.46413e-05	0.000628794	0.00234171
Exo_endo_phos_2,RNase_H,RVT_1	0.00247644	18	1651	0.000409502	314	114142	7.41604e-10	4.2983e-09	1.90265e-06	1.02743e-05
RVT_1,RVT_2	0.000121502	6	1651	1.10108e-05	46	114142	7.56182e-10	4.2983e-09	9.68057e-05	0.000418201
RVP,RVT_1,Retrotrans_gag,rve	0.000330345	6	1651	8.21398e-05	101	114142	0.000261411	0.000855528	0.00443997	0.0116955
Exo_endo_phos_2,Transposase_1	3.41611e-05	4	1651	1.46169e-05	47	114142	0.000111255	0.000400518	0.00443997	0.0155485
RNase_H,RVP,RVT_1	0.000290491	3	1651	1.21393e-05	32	114142	0.000360675	0.00108202	0.0134858	0.0316623
RNase_H,RVT_1,rve	1.1387e-05	2	1651	1.56997e-06	9	114142	2.7645e-06	1.24402e-05	0.0102595	0.025768
TINKERING LOCUS FRAGMENTS VS NON-FEATURE CONTROLS
PFAM_domain(s)	mean density (fragments)	number flanks with present (fragments)	N fragments	mean density (controls)	number flanks with present (controls)	N controls	Mann-Whitney p-value (from density distributions)	Mann-Whitney q-value (FDR)	Fisher's p-value (from counts)	Fisher's q-value (FDR)
RNase_H,RVT_1	0.00740925	353	5126	0.00526301	208	5126	4.62058e-10	3.11889e-09	3.266e-10	2.35152e-09
RVT_1	0.0649071	2467	5126	0.0561444	1534	5126	1.22717e-59	3.31337e-58	5.74121e-80	6.2005e-78
Exo_endo_phos_2	0.0336745	1580	5126	0.0202736	820	5126	1.79568e-64	6.46444e-63	4.6544e-71	1.67558e-69
Transposase_1	0.00685997	529	5126	0.00557675	299	5126	2.22548e-16	2.67058e-15	6.83202e-17	9.22323e-16
GIY-YIG	0.000913422	111	5126	0.000252478	20	5126	1.15868e-15	1.25138e-14	1.17342e-16	1.40811e-15
Exo_endo_phos_2,RVT_1	0.0666765	1156	5126	0.0234811	488	5126	5.03365e-75	2.71817e-73	8.33023e-74	4.49833e-72
Helitron_like_N	0.00259723	166	5126	0.00309345	124	5126	0.013686	0.0307936	0.0144568	0.0332199
RNase_H	0.0117093	775	5126	0.00750453	403	5126	6.1103e-30	1.09985e-28	5.42718e-31	9.76892e-30
PIF1	0.00447959	235	5126	0.00312563	169	5126	0.000707378	0.00190992	0.000947042	0.00319627
THAP	0.0019295	140	5126	0.00111014	82	5126	8.15784e-05	0.000303809	0.000101253	0.000420588
DDE_Tnp_1	0.00373531	137	5126	0.000534101	53	5126	5.51495e-10	3.50362e-09	6.5162e-10	4.39844e-09
RVP	0.00254733	168	5126	0.00240874	113	5126	0.000967418	0.00254832	0.00105503	0.00335126
Exo_endo_phos_2,Helitron_like_N	0.000339212	12	5126	0	0	5126	0.000528451	0.00150191	0.000485144	0.00187127
RVP,RVT_1	0.00208373	134	5126	0.00175357	87	5126	0.00156472	0.00384068	0.00169947	0.0049606
Exo_endo_phos_2,RNase_H,RVT_1	0.00897413	253	5126	0.00487027	97	5126	3.52334e-17	4.75652e-16	1.0186e-17	1.57155e-16
RNase_H,rve	0.000837417	55	5126	0.00076586	28	5126	0.00306027	0.00734464	0.00389374	0.0105131
DDE_Tnp_1,RVT_1	6.9801e-05	13	5126	0	0	5126	0.000309032	0.000981632	0.000242288	0.000969152
RVP,rve	5.02536e-05	10	5126	0	0	5126	0.00155828	0.00384068	0.00194456	0.00538494
											s

### Sheet: Sheet1
RNase_H,RVT_1	0.00740925	353	5126	0.00526301	208	5126	4.62058e-10	3.11889e-09	3.266e-10	2.35152e-09
RVT_1	0.0649071	2467	5126	0.0561444	1534	5126	1.22717e-59	3.31337e-58	5.74121e-80	6.2005e-78
Exo_endo_phos_2	0.0336745	1580	5126	0.0202736	820	5126	1.79568e-64	6.46444e-63	4.6544e-71	1.67558e-69
Transposase_1	0.00685997	529	5126	0.00557675	299	5126	2.22548e-16	2.67058e-15	6.83202e-17	9.22323e-16
GIY-YIG	0.000913422	111	5126	0.000252478	20	5126	1.15868e-15	1.25138e-14	1.17342e-16	1.40811e-15
Exo_endo_phos_2,RVT_1	0.0666765	1156	5126	0.0234811	488	5126	5.03365e-75	2.71817e-73	8.33023e-74	4.49833e-72
Helitron_like_N	0.00259723	166	5126	0.00309345	124	5126	0.013686	0.0307936	0.0144568	0.0332199
RNase_H	0.0117093	775	5126	0.00750453	403	5126	6.1103e-30	1.09985e-28	5.42718e-31	9.76892e-30
PIF1	0.00447959	235	5126	0.00312563	169	5126	0.000707378	0.00190992	0.000947042	0.00319627
THAP	0.0019295	140	5126	0.00111014	82	5126	8.15784e-05	0.000303809	0.000101253	0.000420588
DDE_Tnp_1	0.00373531	137	5126	0.000534101	53	5126	5.51495e-10	3.50362e-09	6.5162e-10	4.39844e-09
RVP	0.00254733	168	5126	0.00240874	113	5126	0.000967418	0.00254832	0.00105503	0.00335126
Exo_endo_phos_2,Helitron_like_N	0.000339212	12	5126	0	0	5126	0.000528451	0.00150191	0.000485144	0.00187127
RVP,RVT_1	0.00208373	134	5126	0.00175357	87	5126	0.00156472	0.00384068	0.00169947	0.0049606
Exo_endo_phos_2,RNase_H,RVT_1	0.00897413	253	5126	0.00487027	97	5126	3.52334e-17	4.75652e-16	1.0186e-17	1.57155e-16
RNase_H,rve	0.000837417	55	5126	0.00076586	28	5126	0.00306027	0.00734464	0.00389374	0.0105131
DDE_Tnp_1,RVT_1	6.9801e-05	13	5126	0	0	5126	0.000309032	0.000981632	0.000242288	0.000969152
RVP,rve	5.02536e-05	10	5126	0	0	5126	0.00155828	0.00384068	0.00194456	0.00538494
